# A combined pipeline for quantitative analysis of human brain cytoarchitecture

**DOI:** 10.1101/2020.08.06.219444

**Authors:** Irene Costantini, Giacomo Mazzamuto, Matteo Roffilli, Annunziatina Laurino, Filippo Maria Castelli, Mattia Neri, Giovanni Lughi, Andrea Simonetto, Erica Lazzeri, Luca Pesce, Christophe Destrieux, Ludovico Silvestri, Valerio Conti, Renzo Guerrini, Francesco S. Pavone

**Affiliations:** European Laboratory for Non-Linear Spectroscopy (LENS), University of Florence, Sesto Fiorentino, Italy; National Institute of Optics (INO), National Research Council (CNR), Sesto Fiorentino, Italy; Bioretics srl, Cesena, Italy; Department of Neurofarba Section of Pharmacology and Toxicology, University of Florence, Italy; Department of Physics, University of Florence, Italy; UMR 1253, iBrain, Université de Tours, Inserm, Tours, France; Pediatric Neurology, Neurogenetics and Neurobiology Unit and Laboratories, A. Meyer Children’s Hospital, University of Florence, Florence, Italy

## Abstract

The 3D analysis of the human brain architecture at cellular resolution is still a big challenge. In this work, we propose a pipeline that solves the problem of performing neuronal mapping in large human brain samples at micrometer resolution. First, we introduce the SWITCH/TDE protocol: a robust methodology to clear and label human brain tissue. Then, we implement the 2.5D method based on a Convolutional Neural Network, to automatically detect and segment all neurons. Our method proved to be highly versatile and was applied successfully on specimens from different areas of the cortex originating from different subjects (young, adult and elderly, both healthy and pathological). We quantitatively evaluate the density and, more importantly, the mean volume of the thousands of neurons identified within the specimens. In conclusion, our pipeline makes it possible to study the structural organization of the brain and expands the histopathological studies to the third dimension.
