## Supplementary material for "A combined pipeline for quantitative analysis of human brain cytoarchitecture": Method statistical assessment: ALLsample_vmin100.xls

### Sheet: ALL_Summary
	1	2	3	4		mean	std
volumetric %TP	0.661944	0.784872	0.64625	0.682895		0.69399	0.0624196
volumetric density GT (per cubic micrometer)	0.0946481	0.131855	0.140868	0.120778		0.122037	0.0200228
volumetric density 2.5D (per cubic micrometer)	0.0876152	0.136152	0.108497	0.102328		0.108648	0.020321
volumetric density ratio 2.5D/GT	0.925695	1.03259	0.770206	0.847241		0.893933	0.112136
volumetric %FP	0.40973	0.334773	0.0883784	0.203947		0.259207	0.142131
#GT objects	36	78	48	58		55	17.7764
#2.5D objects	37	44	37	38		39	3.3665
#GT objects hit by 2.5D	33	78	46	54		52.75	18.9275
#GT objects missed by 2.5D	3	0	2	4		2.25	1.70783
#2.5D FP objects	8	6	0	1		3.75	3.86221
#2.5D groups (2+ GT objects merged together into single object)	3	14	10	10		9.25	4.57347
%objects counted by 2.5D/GT	1.02778	0.564103	0.770833	0.655172		0.754472	0.200885
%GT objects hit by 2.5D	0.916667	1	0.958333	0.931034		0.951509	0.0366567
%GT objects missed by 2.5D	0.0833333	0	0.0416667	0.0689655		0.0484914	0.0366567
%2.5D objects non present in the GT	0.216216	0.136364	0	0.0263158		0.0947239	0.100244
%2.5D groups (2+ GT objects merged together into single object)	0.0810811	0.318182	0.27027	0.263158		0.233173	0.104297

### Sheet: 1_Summary
Volumetric statistics		GT				vol TP	%TP	vol FN	%FN
Sum (um^3)		94648.1				71041		23607.1
Mean (um^3)						1973.36	0.661944	655.754	0.338056
Std (um^3)						3223.24	0.26742	808.839	0.26742
Density GT (per cubic micrometer)			0.0946481
Object statistics
Object GT num			36
Object FN num			3
Object %FN			0.0833333
Volumetric statistics		vol 2.5D (um^3)				vol FP (um^3)	%FP/2.5D
Sum (um^3)		87615.2				16647.2
Mean (um^3)						449.924	0.40973
Std (um^3)						423.437	0.354585
Density 2.5D (per cubic micrometer)			0.0876152
Object statistics
Object 2.5D num			37
Groups total num			3
Groups dims			[2 4]
Groups counts			[2 1]
Object FP num			8
Object %FP			0.216216

### Sheet: 2_Summary
Volumetric statistics		GT				vol TP	%TP	vol FN	%FN
Sum (um^3)		131855				107530		24325.1
Mean (um^3)						1378.59	0.784872	311.86	0.215128
Std (um^3)						1181.85	0.181586	318.424	0.181586
Density GT (per cubic micrometer)			0.131855
Object statistics
Object GT num			78
Object FN num			0
Object %FN			0
Volumetric statistics		vol 2.5D (um^3)				vol FP (um^3)	%FP/2.5D
Sum (um^3)		136152				29584.3
Mean (um^3)						672.371	0.334773
Std (um^3)						887.052	0.290681
Density 2.5D (per cubic micrometer)			0.136152
Object statistics
Object 2.5D num			44
Groups total num			14
Groups dims			[2 3 5 6 8 12]
Groups counts			[7 3 1 1 1 1]
Object FP num			6
Object %FP			0.136364

### Sheet: 3_Summary
Volumetric statistics		GT				vol TP	%TP	vol FN	%FN
Sum (um^3)		140868				100700		40167.9
Mean (um^3)						2097.92	0.64625	836.83	0.35375
Std (um^3)						1976.63	0.265872	685.008	0.265872
Density GT (per cubic micrometer)			0.140868
Object statistics
Object GT num			48
Object FN num			2
Object %FN			0.0416667
Volumetric statistics		vol 2.5D (um^3)				vol FP (um^3)	%FP/2.5D
Sum (um^3)		108497				7857.49
Mean (um^3)						212.365	0.0883784
Std (um^3)						191.344	0.0722462
Density 2.5D (per cubic micrometer)			0.108497
Object statistics
Object 2.5D num			37
Groups total num			10
Groups dims			[2]
Groups counts			[10]
Object FP num			0
Object %FP			0

### Sheet: 4_Summary
Volumetric statistics		GT				vol TP	%TP	vol FN	%FN
Sum (um^3)		120778				88506.7		32271.7
Mean (um^3)						1444.57	0.682895	518.494	0.317105
Std (um^3)						1279.9	0.271152	470.433	0.271152
Density GT (per cubic micrometer)			0.120778
Object statistics
Object GT num			58
Object FN num			4
Object %FN			0.0689655
Volumetric statistics		vol 2.5D (um^3)				vol FP (um^3)	%FP/2.5D
Sum (um^3)		102328				13951.5
Mean (um^3)						367.144	0.203947
Std (um^3)						375.429	0.196352
Density 2.5D (per cubic micrometer)			0.102328
Object statistics
Object 2.5D num			38
Groups total num			10
Groups dims			[2 3 4 5]
Groups counts			[6 1 2 1]
Object FP num			1
Object %FP			0.0263158
