## Supplementary material for "A combined pipeline for quantitative analysis of human brain cytoarchitecture": Method statistical assessment: sample1_vmin100.xls

### Sheet: 1_Summary
Volumetric statistics		GT				vol TP	%TP	vol FN	%FN
Sum (um^3)		94648.1				71041		23607.1
Mean (um^3)		2629.11				1973.36	0.661944	655.754	0.338056
Std (um^3)		3916.76				3223.24	0.26742	808.839	0.26742
Density GT (per cubic micrometer)			0.0946481
Object statistics
Object GT num			36
Object FN num			3
Object %FN			0.0833333
Volumetric statistics		vol 2.5D (um^3)				vol FP (um^3)	%FP/2.5D
Sum (um^3)		87615.2				16647.2
Mean (um^3)		2367.98				449.924	0.40973
Std (um^3)		3801.59				423.437	0.354585
Density 2.5D (per cubic micrometer)			0.0876152
Object statistics
Object 2.5D num			37
Groups total num			3
Groups dims			[ 2 4]
Groups counts			[2 1]
Object FP num			8
Object %FP			0.216216

### Sheet: 1_TP_FN_vmin100
#gt	UID gt	vol gt (um^3)	#2.5D	UID 2.5D	vol union 2.5D (um^3)	vol TP (um^3)	%TP	FN (um^3)	%FN
0	511e809b-1de3-4071-acc2-562a43403e65	284.12	18	al_22	373.84	262.97	0.93	21.15	0.07
1	5cab54b0-862b-11ea-9a78-0cc47a939a0e	2001.58	6	al_8	2070.5	1585.15	0.79	416.42	0.21
2	c72dc86a-862e-11ea-a939-0cc47a939a0e	1071.78	16	al_20	1164.09	861.83	0.8	209.96	0.2
3	59b0d36a-862c-11ea-b7dd-0cc47a939a0e	2531.57	9	al_11	2404.78	1869.11	0.74	662.46	0.26
4	92703e76-862b-11ea-9b3b-0cc47a939a0e	2294.14	5	al_7	3926.74	2056.17	0.9	237.97	0.1
5	96136b9a-862e-11ea-b583-0cc47a939a0e	4916.3	23	al_28	4348.18	3723.44	0.76	1192.86	0.24
6	76710a50-ec59-4096-a028-f677ea08af71	729.51	2	al_4	892.54	641.93	0.88	87.57	0.12
7	531a873c-862a-11ea-ab1b-0cc47a939a0e	12209.8	12	al_15	12716.7	8977.48	0.74	3232.35	0.26
8	084bf3a2-862b-11ea-98a5-0cc47a939a0e	1471.06	5	al_7	3926.74	1126.11	0.77	344.95	0.23
9	0fd9d580-862b-11ea-9e5b-0cc47a939a0e	479.13	1	al_2	410.74	225.4	0.47	253.74	0.53
10	10fd3cde-8628-11ea-8d92-0cc47a939a0e	682.65	0	al_1	491.92	410.68	0.6	271.97	0.4
11	683d944e-8628-11ea-929d-0cc47a939a0e	21093.8	25	al_31	19614.9	17569	0.83	3524.83	0.17
12	049b87b8-862b-11ea-9f0c-0cc47a939a0e	2100.86	3	al_5	2840.95	1939.87	0.92	160.99	0.08
13	0b9ff8a8-8628-11ea-a7da-0cc47a939a0e	1922.13	4	al_6	5515.27	1317.88	0.69	604.25	0.31
14	6242aa66-8628-11ea-8358-0cc47a939a0e	589.29	34	al_41	451.04	287.96	0.49	301.33	0.51
15	4d0cf89c-8630-11ea-9c79-0cc47a939a0e	4122.15	27	al_33	3469.39	3004.3	0.73	1117.85	0.27
16	02dc3ce0-8628-11ea-8422-0cc47a939a0e	2503.63	4	al_6	5515.27	2041.63	0.82	462	0.18
17	e68b9544-862d-11ea-b9e1-0cc47a939a0e	605.19	13	al_16	736.05	356.78	0.59	248.41	0.41
18	9f930468-862f-11ea-be80-0cc47a939a0e	8051.21	32	al_39	6901.62	6347.58	0.79	1703.64	0.21
19	ab2c1db8-8630-11ea-a9c5-0cc47a939a0e	771.35	31	al_37	187.47	136.12	0.18	635.23	0.82
20	a1f0efb0-862d-11ea-9874-0cc47a939a0e	851.28	11	al_14	1222.92	671.56	0.79	179.72	0.21
21	582b1c4a-862b-11ea-acb2-0cc47a939a0e	2552.73	10	al_13	2742.76	2348.93	0.92	203.81	0.08
22	565e6500-8628-11ea-82ee-0cc47a939a0e	1524.42	35	al_42	1341.15	1127.31	0.74	397.11	0.26
23	f8e36312-8627-11ea-b163-0cc47a939a0e	945.84	4	al_6	5515.27	624.47	0.66	321.38	0.34
24	df5afd9e-862f-11ea-8a8f-0cc47a939a0e	734.08	26	al_32	755.6	553.92	0.75	180.16	0.25
25	07da4138-8628-11ea-a8c6-0cc47a939a0e	1331.3	4	al_6	5515.27	926.68	0.7	404.62	0.3
26	f4055614-862e-11ea-a493-0cc47a939a0e	475.51	null	null	-1	0	0	475.51	1
27	61649b06-8630-11ea-913d-0cc47a939a0e	2683.01	30 33	al_36 al_40	618.77	373.23	0.14	2309.78	0.86
28	994a4172-862d-11ea-bdf8-0cc47a939a0e	2596.12	15	al_19	2701.39	2231.78	0.86	364.35	0.14
29	1cad7dfe-862e-11ea-b06e-0cc47a939a0e	461.8	null	null	-1	0	0	461.8	1
30	fa5c1332-8628-11ea-8c3b-0cc47a939a0e	792.33	36	al_45	622.86	570.15	0.72	222.18	0.28
31	9d6a9a2c-862d-11ea-a3f8-0cc47a939a0e	3483.54	24	al_30	3163.41	2833.24	0.81	650.3	0.19
32	69568278-862d-11ea-9167-0cc47a939a0e	1025.12	8	al_10	910.52	703.22	0.69	321.9	0.31
33	29f90bac-8630-11ea-bb78-0cc47a939a0e	1824.9	29	al_35	1818.13	1350.59	0.74	474.31	0.26
34	91d338cc-8628-11ea-ac33-0cc47a939a0e	700.2	null	null	-1	0	0	700.2	1
35	ffa07324-8628-11ea-9e5a-0cc47a939a0e	2234.57	12	al_15	12716.7	1984.48	0.89	250.08	0.11
Volumetric statistics		GT				vol TP	%TP	vol FN	%FN
Sum (um^3)		94648.1				71041		23607.1
Mean (um^3)		2629.11				1973.36	0.661944	655.754	0.338056
Std (um^3)		3916.76				3223.24	0.26742	808.839	0.26742
Density GT (per cubic micrometer)		0.0946481
Object statistics
Object GT num		36
Object FN num		3
Object %FN		0.0833333
note: meshes with volume <100 um^3 have been removed before counting (this breaks the UID sequence)
note: all data are referred to a 100um x 100um x 100um cube (imaged at 0.88 x 0.88 x 2.0 um resolution)

### Sheet: 1_FP_vmin100
#2.5D	UID 2.5D	vol 2.5D (um^3)	#gt	UID gt	vol union gt (um^3)	vol FP (um^3)	%FP/2.5D	%FP/gt
0	al_1	491.92	10	10fd3cde-8628-11ea-8d92-0cc47a939a0e	682.65	81.24	0.17	0.12
1	al_2	410.74	9	0fd9d580-862b-11ea-9e5b-0cc47a939a0e	479.13	185.34	0.45	0.39
2	al_4	892.54	6	76710a50-ec59-4096-a028-f677ea08af71	729.51	250.61	0.28	0.34
3	al_5	2840.95	12	049b87b8-862b-11ea-9f0c-0cc47a939a0e	2100.86	901.08	0.32	0.43
4	al_6	5515.27	13 16 23 25	0b9ff8a8-8628-11ea-a7da-0cc47a939a0e 02dc3ce0-8628-11ea-8422-0cc47a939a0e f8e36312-8627-11ea-b163-0cc47a939a0e 07da4138-8628-11ea-a8c6-0cc47a939a0e	6661.6	640.12	0.12	0.1
5	al_7	3926.74	4 8	92703e76-862b-11ea-9b3b-0cc47a939a0e 084bf3a2-862b-11ea-98a5-0cc47a939a0e	3728.3	781.35	0.2	0.21
6	al_8	2070.5	1	5cab54b0-862b-11ea-9a78-0cc47a939a0e	2001.58	485.34	0.23	0.24
7	al_9	113.97	null	null	-1	113.97	1	-1
8	al_10	910.52	32	69568278-862d-11ea-9167-0cc47a939a0e	1025.12	207.3	0.23	0.2
9	al_11	2404.78	3	59b0d36a-862c-11ea-b7dd-0cc47a939a0e	2531.57	535.68	0.22	0.21
10	al_13	2742.76	21	582b1c4a-862b-11ea-acb2-0cc47a939a0e	2552.73	393.83	0.14	0.15
11	al_14	1222.92	20	a1f0efb0-862d-11ea-9874-0cc47a939a0e	851.28	551.36	0.45	0.65
12	al_15	12716.7	7 35	531a873c-862a-11ea-ab1b-0cc47a939a0e ffa07324-8628-11ea-9e5a-0cc47a939a0e	14443.8	1755.27	0.14	0.12
13	al_16	736.05	17	e68b9544-862d-11ea-b9e1-0cc47a939a0e	605.19	379.27	0.52	0.63
14	al_17	434.11	null	null	-1	434.11	1	-1
15	al_19	2701.39	28	994a4172-862d-11ea-bdf8-0cc47a939a0e	2596.12	469.61	0.17	0.18
16	al_20	1164.09	2	c72dc86a-862e-11ea-a939-0cc47a939a0e	1071.78	302.26	0.26	0.28
17	al_21	279.42	null	null	-1	279.42	1	-1
18	al_22	373.84	0	511e809b-1de3-4071-acc2-562a43403e65	284.12	110.88	0.3	0.39
19	al_24	487.78	null	null	-1	487.78	1	-1
20	al_25	944.88	null	null	-1	944.88	1	-1
21	al_26	130.07	null	null	-1	130.07	1	-1
22	al_27	602.95	null	null	-1	602.95	1	-1
23	al_28	4348.18	5	96136b9a-862e-11ea-b583-0cc47a939a0e	4916.3	624.74	0.14	0.13
24	al_30	3163.41	31	9d6a9a2c-862d-11ea-a3f8-0cc47a939a0e	3483.54	330.16	0.1	0.09
25	al_31	19614.9	11	683d944e-8628-11ea-929d-0cc47a939a0e	21093.8	2045.89	0.1	0.1
26	al_32	755.6	24	df5afd9e-862f-11ea-8a8f-0cc47a939a0e	734.08	201.68	0.27	0.27
27	al_33	3469.39	15	4d0cf89c-8630-11ea-9c79-0cc47a939a0e	4122.15	465.09	0.13	0.11
28	al_34	207.82	null	null	-1	207.82	1	-1
29	al_35	1818.13	33	29f90bac-8630-11ea-bb78-0cc47a939a0e	1824.9	467.54	0.26	0.26
30	al_36	381	27	61649b06-8630-11ea-913d-0cc47a939a0e	2683.01	9.01	0.02	0
31	al_37	187.47	19	ab2c1db8-8630-11ea-a9c5-0cc47a939a0e	771.35	51.35	0.27	0.07
32	al_39	6901.62	18	9f930468-862f-11ea-be80-0cc47a939a0e	8051.21	554.04	0.08	0.07
33	al_40	237.77	27	61649b06-8630-11ea-913d-0cc47a939a0e	2683.01	236.53	0.99	0.09
34	al_41	451.04	14	6242aa66-8628-11ea-8358-0cc47a939a0e	589.29	163.08	0.36	0.28
35	al_42	1341.15	22	565e6500-8628-11ea-82ee-0cc47a939a0e	1524.42	213.84	0.16	0.14
36	al_45	622.86	30	fa5c1332-8628-11ea-8c3b-0cc47a939a0e	792.33	52.71	0.08	0.07
Volumetric statistics		vol 2.5D (um^3)				vol FP (um^3)	%FP/2.5D
Sum (um^3)		87615.2				16647.2
Mean (um^3)		2367.98				449.924	0.40973
Std (um^3)		3801.59				423.437	0.354585
Density 2.5D (per cubic micrometer)			0.0876152
Object statistics
Object 2.5D num			37
Groups total num			3
Groups dims			[ 2 4]
Groups counts			[2 1]
Object FP num			8
Object %FP			0.216216
note: meshes with volume <100 um^3 have been removed before counting (this breaks the UID sequence)
note: all data are referred to a 100um x 100um x 100um cube (imaged at 0.88 x 0.88 x 2.0 um resolution)
