## Supplementary material for "A combined pipeline for quantitative analysis of human brain cytoarchitecture": Method statistical assessment: sample2_vmin100.xls

### Sheet: 2_Summary
Volumetric statistics		GT				vol TP	%TP	vol FN	%FN
Sum (um^3)		131855				107530		24325.1
Mean (um^3)		1690.45				1378.59	0.784872	311.86	0.215128
Std (um^3)		1373.16				1181.85	0.181586	318.424	0.181586
Density GT (per cubic micrometer)			0.131855
Object statistics
Object GT num			78
Object FN num			0
Object %FN			0
Volumetric statistics		vol 2.5D (um^3)				vol FP (um^3)	%FP/2.5D
Sum (um^3)		136152				29584.3
Mean (um^3)		3094.37				672.371	0.334773
Std (um^3)		4982.09				887.052	0.290681
Density 2.5D (per cubic micrometer)			0.136152
Object statistics
Object 2.5D num			44
Groups total num			14
Groups dims			[ 2 3 5 6 8 12]
Groups counts			[ 7 3 1 1 1 1]
Object FP num			6
Object %FP			0.136364

### Sheet: 2_TP_FN_vmin100
#gt	UID gt	vol gt (um^3)	#2.5D	UID 2.5D	vol union 2.5D (um^3)	vol TP (um^3)	%TP	FN (um^3)	%FN
0	43f453ba-8895-11ea-a14f-0cc47a939a0e	1459.21	38	al_44	2122.76	1303.96	0.89	155.26	0.11
1	ad0f2040-8896-11ea-b4f6-0cc47a939a0e	1198.43	31	al_36	1753.04	1136.25	0.95	62.19	0.05
2	ba82652a-863e-11ea-9a82-0cc47a939a0e	2730.01	4	al_7	5077.88	2265.89	0.83	464.13	0.17
3	9750da4c-8633-11ea-b22a-0cc47a939a0e	1478.19	33	al_38	27913.3	1249.16	0.85	229.03	0.15
4	b5fe2a2e-8897-11ea-a55e-0cc47a939a0e	452.72	36	al_41	599.01	384.83	0.85	67.89	0.15
5	39c6dd6a-8893-11ea-957c-0cc47a939a0e	484.95	16	al_21	613.5	417.08	0.86	67.87	0.14
6	6f43a242-888f-11ea-ae01-0cc47a939a0e	1313.62	33	al_38	27913.3	1101.44	0.84	212.18	0.16
7	f6cd2bc0-8632-11ea-a3c4-0cc47a939a0e	5500.23	5	al_8	19248	4663.8	0.85	836.43	0.15
8	1f6c53aa-8640-11ea-b24b-0cc47a939a0e	1708.19	7	al_10	2868.58	1670.77	0.98	37.42	0.02
9	db261456-863a-11ea-b330-0cc47a939a0e	1117.54	4	al_7	5077.88	845.68	0.76	271.86	0.24
10	eb3ed8da-863c-11ea-9f37-0cc47a939a0e	1908.34	5	al_8	19248	1690.06	0.89	218.28	0.11
11	0bf8785c-864b-11ea-ab06-0cc47a939a0e	1603.28	33	al_38	27913.3	1401.17	0.87	202.11	0.13
12	13e5a75c-8640-11ea-b9e7-0cc47a939a0e	700.99	5	al_8	19248	601.42	0.86	99.57	0.14
13	faee1bcc-8891-11ea-ac80-0cc47a939a0e	708.52	17	al_22	1154.29	565.22	0.8	143.31	0.2
14	dde62720-864a-11ea-936e-0cc47a939a0e	307.82	40	al_46	6491.91	278.92	0.91	28.91	0.09
15	792c0bb8-8633-11ea-86b4-0cc47a939a0e	1220.57	43	al_49	3601.3	718.2	0.59	502.36	0.41
16	e2454c1a-8893-11ea-9b99-0cc47a939a0e	1155.58	25	al_30	1322.66	972.39	0.84	183.18	0.16
17	fb15a072-8632-11ea-b316-0cc47a939a0e	1461.51	39	al_45	1273.21	1151.36	0.79	310.16	0.21
18	174632e8-8633-11ea-b61c-0cc47a939a0e	333.15	29	al_34	2609.34	141.56	0.42	191.58	0.58
19	9b9d016a-8634-11ea-9a07-0cc47a939a0e	2541.66	2	al_3	2393.81	1995.28	0.79	546.38	0.21
20	e4cabfa0-8894-11ea-b65e-0cc47a939a0e	3044.33	35	al_40	4136.54	2840.83	0.93	203.5	0.07
21	7b25bc90-8893-11ea-a3f2-0cc47a939a0e	362.91	19	al_24	337.31	299.5	0.83	63.41	0.17
22	0eab0a40-8634-11ea-8a2e-0cc47a939a0e	405.33	4	al_7	5077.88	116.94	0.29	288.39	0.71
23	8817c7be-863f-11ea-8855-0cc47a939a0e	2553.49	6	al_9	8446.99	2169.41	0.85	384.07	0.15
24	4568a758-8649-11ea-8a68-0cc47a939a0e	539.64	40	al_46	6491.91	420.39	0.78	119.25	0.22
25	eb360e76-8632-11ea-8102-0cc47a939a0e	2805.6	29	al_34	2609.34	2250.85	0.8	554.76	0.2
26	d8d8576e-863e-11ea-a515-0cc47a939a0e	410.53	5	al_8	19248	355.92	0.87	54.61	0.13
27	1975309e-8892-11ea-81bf-0cc47a939a0e	469.48	17	al_22	1154.29	235.71	0.5	233.77	0.5
28	3aa9e8b8-863f-11ea-8657-0cc47a939a0e	2134.69	6	al_9	8446.99	1307.39	0.61	827.3	0.39
29	b22cf438-863b-11ea-a311-0cc47a939a0e	1023.27	33	al_38	27913.3	48.79	0.05	974.48	0.95
30	adeb8cfa-8897-11ea-8e9e-0cc47a939a0e	570.87	37	al_42	1076.31	351.75	0.62	219.12	0.38
31	065c01be-8896-11ea-adf2-0cc47a939a0e	1499.8	32	al_37	1597.23	1346.06	0.9	153.74	0.1
32	4c6f2672-863e-11ea-92f0-0cc47a939a0e	536.64	33	al_38	27913.3	159.04	0.3	377.6	0.7
33	93ef74fe-8894-11ea-8d97-0cc47a939a0e	1192.94	28	al_33	3369.78	1101.69	0.92	91.25	0.08
34	788878ba-8640-11ea-9c8c-0cc47a939a0e	1588.64	33	al_38	27913.3	1206.72	0.76	381.91	0.24
35	e740bafa-8632-11ea-9193-0cc47a939a0e	2206.54	43	al_49	3601.3	2116.28	0.96	90.27	0.04
36	d2922562-8632-11ea-b6bd-0cc47a939a0e	729.71	0	al_0	735.14	574.22	0.79	155.49	0.21
37	0d401230-863f-11ea-a955-0cc47a939a0e	909.12	6	al_9	8446.99	601.08	0.66	308.04	0.34
38	5cd24594-8648-11ea-a05c-0cc47a939a0e	1344.66	14	al_18	4132.14	1264.57	0.94	80.09	0.06
39	e34898d4-e82b-4d8e-b865-bb7b9bf0775c	2849.26	33	al_38	27913.3	2454.05	0.86	395.22	0.14
40	ef1afc0e-8632-11ea-bf21-0cc47a939a0e	5195.48	33	al_38	27913.3	4639.95	0.89	555.53	0.11
41	879e15d0-8893-11ea-8a1f-0cc47a939a0e	982.55	28	al_33	3369.78	680.31	0.69	302.23	0.31
42	b443e6c8-864a-11ea-ab52-0cc47a939a0e	2884.76	33	al_38	27913.3	2128.55	0.74	756.21	0.26
43	f46ebadc-ccfc-45f0-8771-4746e0964bfc	413.33	28	al_33	3369.78	348.47	0.84	64.85	0.16
44	7ce70dcc-8640-11ea-aeb5-0cc47a939a0e	2024.14	33	al_38	27913.3	1548.07	0.76	476.07	0.24
45	07564606-8634-11ea-bae1-0cc47a939a0e	2871.54	5	al_8	19248	2161.81	0.75	709.73	0.25
46	dd2ea3b0-864b-11ea-8f40-0cc47a939a0e	1868.23	12	al_16	1496.66	1408.62	0.75	459.61	0.25
47	3471b5a2-8649-11ea-a22e-0cc47a939a0e	2291.34	14	al_18	4132.14	1988.15	0.87	303.18	0.13
48	81407602-8892-11ea-bbe0-0cc47a939a0e	2142.03	24	al_29	2115.99	1773.6	0.83	368.44	0.17
49	b24f7824-8897-11ea-9653-0cc47a939a0e	320.69	37	al_42	1076.31	291.84	0.91	28.85	0.09
50	35100a0c-863c-11ea-9577-0cc47a939a0e	2449.97	5	al_8	19248	2106.88	0.86	343.09	0.14
51	ffbd89d2-8632-11ea-a5bd-0cc47a939a0e	769.66	4	al_7	5077.88	641.53	0.83	128.12	0.17
52	06bfa7f6-8633-11ea-afa4-0cc47a939a0e	727.27	41	al_47	976.77	686.73	0.94	40.54	0.06
53	c68d67ce-8892-11ea-bbeb-0cc47a939a0e	1983.76	26	al_31	2290.8	1776.21	0.9	207.55	0.1
54	4e47b2b4-8640-11ea-9120-0cc47a939a0e	1335.11	6	al_9	8446.99	1195.55	0.9	139.56	0.1
55	66f3a4f6-8890-11ea-be17-0cc47a939a0e	3685.82	40	al_46	6491.91	3513.82	0.95	172	0.05
56	24aff334-8894-11ea-94fe-0cc47a939a0e	2175.7	27	al_32	5607.93	2107	0.97	68.69	0.03
57	62aec592-863d-11ea-b9cf-0cc47a939a0e	3527.89	33	al_38	27913.3	3453.95	0.98	73.95	0.02
58	e1062800-8632-11ea-b53b-0cc47a939a0e	1169.31	9	al_12	226.71	225.48	0.19	943.83	0.81
59	fb416caa-8634-11ea-94be-0cc47a939a0e	472.86	5	al_8	19248	359.1	0.76	113.76	0.24
60	0a0e9174-8633-11ea-8d73-0cc47a939a0e	393.45	4	al_7	5077.88	317.37	0.81	76.08	0.19
61	9b4fca92-864a-11ea-a0bf-0cc47a939a0e	4945.82	15	al_19	3610.99	3367.15	0.68	1578.67	0.32
62	027876f2-8645-11ea-a94a-0cc47a939a0e	5130.58	33	al_38	27913.3	3866.35	0.75	1264.23	0.25
63	e6cffe50-8646-11ea-b0a2-0cc47a939a0e	238.23	14	al_18	4132.14	111.24	0.47	127	0.53
64	70a58962-8893-11ea-8e3c-0cc47a939a0e	1135.71	27	al_32	5607.93	929.79	0.82	205.92	0.18
65	2b2f74ee-8891-11ea-b7c9-0cc47a939a0e	1392.81	22	al_27	1522.9	1199.67	0.86	193.14	0.14
66	ccbaf3e4-8632-11ea-bb49-0cc47a939a0e	2371.46	18	al_23	2891.8	2284.19	0.96	87.27	0.04
67	887fb6e8-863b-11ea-971d-0cc47a939a0e	2841.02	6	al_9	8446.99	2094.47	0.74	746.55	0.26
68	dbb72b42-8632-11ea-9f16-0cc47a939a0e	1252.83	1	al_1	664.09	638.28	0.51	614.55	0.49
69	ba81f83c-8897-11ea-9996-0cc47a939a0e	1136.98	34	al_39	1229.82	856.38	0.75	280.6	0.25
70	d81a9cb2-864b-11ea-8844-0cc47a939a0e	298.46	8	al_11	340.73	191.14	0.64	107.32	0.36
71	605d9ae4-8646-11ea-a8d7-0cc47a939a0e	534.15	7	al_10	2868.58	479.12	0.9	55.03	0.1
72	e27507c2-8896-11ea-b76c-0cc47a939a0e	520.56	38	al_44	2122.76	490.17	0.94	30.39	0.06
73	030843f6-8648-11ea-8d65-0cc47a939a0e	651.8	10	al_13	1327.79	623.17	0.96	28.63	0.04
74	a4620c3a-864a-11ea-8689-0cc47a939a0e	1712.76	13	al_17	2098.47	1571.02	0.92	141.74	0.08
75	f345da88-8632-11ea-b7c8-0cc47a939a0e	6621.19	5	al_8	19248	5269.52	0.8	1351.68	0.2
76	1d83e3f0-863b-11ea-be36-0cc47a939a0e	341.5	4	al_7	5077.88	287.13	0.84	54.38	0.16
77	91f7760e-8648-11ea-a386-0cc47a939a0e	4482.27	20	al_25	5100.83	4142.5	0.92	339.77	0.08
Volumetric statistics		GT				vol TP	%TP	vol FN	%FN
Sum (um^3)		131855				107530		24325.1
Mean (um^3)		1690.45				1378.59	0.784872	311.86	0.215128
Std (um^3)		1373.16				1181.85	0.181586	318.424	0.181586
Density GT (per cubic micrometer)		0.131855
Object statistics
Object GT num		78
Object FN num		0
Object %FN		0
note: meshes with volume <100 um^3 have been removed before counting (this breaks the UID sequence)
note: all data are referred to a 100um x 100um x 100um cube (imaged at 0.88 x 0.88 x 2.0 um resolution)

### Sheet: 2_FP_vmin100
#2.5D	UID 2.5D	vol 2.5D (um^3)	#gt	UID gt	vol union gt (um^3)	vol FP (um^3)	%FP/2.5D	%FP/gt
0	al_0	735.14	36	d2922562-8632-11ea-b6bd-0cc47a939a0e	729.71	160.92	0.22	0.22
1	al_1	664.09	68	dbb72b42-8632-11ea-9f16-0cc47a939a0e	1252.83	25.8	0.04	0.02
2	al_3	2393.81	19	9b9d016a-8634-11ea-9a07-0cc47a939a0e	2541.66	398.54	0.17	0.16
3	al_4	460.88	null	null	-1	460.88	1	-1
4	al_7	5077.88	2 9 22 51 60 76	ba82652a-863e-11ea-9a82-0cc47a939a0e db261456-863a-11ea-b330-0cc47a939a0e 0eab0a40-8634-11ea-8a2e-0cc47a939a0e ffbd89d2-8632-11ea-a5bd-0cc47a939a0e 0a0e9174-8633-11ea-8d73-0cc47a939a0e 1d83e3f0-863b-11ea-be36-0cc47a939a0e	5671.07	688.02	0.14	0.12
5	al_8	19248	7 10 12 26 45 50 59 75	f6cd2bc0-8632-11ea-a3c4-0cc47a939a0e eb3ed8da-863c-11ea-9f37-0cc47a939a0e 13e5a75c-8640-11ea-b9e7-0cc47a939a0e d8d8576e-863e-11ea-a515-0cc47a939a0e 07564606-8634-11ea-bae1-0cc47a939a0e 35100a0c-863c-11ea-9577-0cc47a939a0e fb416caa-8634-11ea-94be-0cc47a939a0e f345da88-8632-11ea-b7c8-0cc47a939a0e	20640.5	2321.72	0.12	0.11
6	al_9	8446.99	23 28 37 54 67	8817c7be-863f-11ea-8855-0cc47a939a0e 3aa9e8b8-863f-11ea-8657-0cc47a939a0e 0d401230-863f-11ea-a955-0cc47a939a0e 4e47b2b4-8640-11ea-9120-0cc47a939a0e 887fb6e8-863b-11ea-971d-0cc47a939a0e	9582.71	1266.72	0.15	0.13
7	al_10	2868.58	8 71	1f6c53aa-8640-11ea-b24b-0cc47a939a0e 605d9ae4-8646-11ea-a8d7-0cc47a939a0e	2239.69	721.34	0.25	0.32
8	al_11	340.73	70	d81a9cb2-864b-11ea-8844-0cc47a939a0e	298.46	149.59	0.44	0.5
9	al_12	226.71	58	e1062800-8632-11ea-b53b-0cc47a939a0e	1169.31	1.24	0.01	0
10	al_13	1327.79	73	030843f6-8648-11ea-8d65-0cc47a939a0e	651.8	704.63	0.53	1.08
11	al_14	264.67	null	null	-1	264.67	1	-1
12	al_16	1496.66	46	dd2ea3b0-864b-11ea-8f40-0cc47a939a0e	1868.23	88.04	0.06	0.05
13	al_17	2098.47	74	a4620c3a-864a-11ea-8689-0cc47a939a0e	1712.76	527.45	0.25	0.31
14	al_18	4132.14	38 47 63	5cd24594-8648-11ea-a05c-0cc47a939a0e 3471b5a2-8649-11ea-a22e-0cc47a939a0e e6cffe50-8646-11ea-b0a2-0cc47a939a0e	3832.12	810.28	0.2	0.21
15	al_19	3610.99	61	9b4fca92-864a-11ea-a0bf-0cc47a939a0e	4945.82	243.85	0.07	0.05
16	al_21	613.5	5	39c6dd6a-8893-11ea-957c-0cc47a939a0e	484.95	196.41	0.32	0.41
17	al_22	1154.29	13 27	faee1bcc-8891-11ea-ac80-0cc47a939a0e 1975309e-8892-11ea-81bf-0cc47a939a0e	1178	353.36	0.31	0.3
18	al_23	2891.8	66	ccbaf3e4-8632-11ea-bb49-0cc47a939a0e	2371.46	607.61	0.21	0.26
19	al_24	337.31	21	7b25bc90-8893-11ea-a3f2-0cc47a939a0e	362.91	37.8	0.11	0.1
20	al_25	5100.83	77	91f7760e-8648-11ea-a386-0cc47a939a0e	4482.27	958.33	0.19	0.21
21	al_26	107.53	null	null	-1	107.53	1	-1
22	al_27	1522.9	65	2b2f74ee-8891-11ea-b7c9-0cc47a939a0e	1392.81	323.24	0.21	0.23
23	al_28	145.5	null	null	-1	145.5	1	-1
24	al_29	2115.99	48	81407602-8892-11ea-bbe0-0cc47a939a0e	2142.03	342.39	0.16	0.16
25	al_30	1322.66	16	e2454c1a-8893-11ea-9b99-0cc47a939a0e	1155.58	350.27	0.26	0.3
26	al_31	2290.8	53	c68d67ce-8892-11ea-bbeb-0cc47a939a0e	1983.76	514.59	0.22	0.26
27	al_32	5607.93	56 64	24aff334-8894-11ea-94fe-0cc47a939a0e 70a58962-8893-11ea-8e3c-0cc47a939a0e	3311.41	2571.14	0.46	0.78
28	al_33	3369.78	33 41 43	93ef74fe-8894-11ea-8d97-0cc47a939a0e 879e15d0-8893-11ea-8a1f-0cc47a939a0e f46ebadc-ccfc-45f0-8771-4746e0964bfc	2565.49	1262.62	0.37	0.49
29	al_34	2609.34	18 25	174632e8-8633-11ea-b61c-0cc47a939a0e eb360e76-8632-11ea-8102-0cc47a939a0e	3138.75	216.93	0.08	0.07
30	al_35	456.66	null	null	-1	456.66	1	-1
31	al_36	1753.04	1	ad0f2040-8896-11ea-b4f6-0cc47a939a0e	1198.43	616.8	0.35	0.51
32	al_37	1597.23	31	065c01be-8896-11ea-adf2-0cc47a939a0e	1499.8	251.18	0.16	0.17
33	al_38	27913.3	3 6 11 29 32 34 39 40 42 44 57 62	9750da4c-8633-11ea-b22a-0cc47a939a0e 6f43a242-888f-11ea-ae01-0cc47a939a0e 0bf8785c-864b-11ea-ab06-0cc47a939a0e b22cf438-863b-11ea-a311-0cc47a939a0e 4c6f2672-863e-11ea-92f0-0cc47a939a0e 788878ba-8640-11ea-9c8c-0cc47a939a0e e34898d4-e82b-4d8e-b865-bb7b9bf0775c ef1afc0e-8632-11ea-bf21-0cc47a939a0e b443e6c8-864a-11ea-ab52-0cc47a939a0e 7ce70dcc-8640-11ea-aeb5-0cc47a939a0e 62aec592-863d-11ea-b9cf-0cc47…	28842.9	4948.82	0.18	0.17
34	al_39	1229.82	69	ba81f83c-8897-11ea-9996-0cc47a939a0e	1136.98	373.44	0.3	0.33
35	al_40	4136.54	20	e4cabfa0-8894-11ea-b65e-0cc47a939a0e	3044.33	1295.71	0.31	0.43
36	al_41	599.01	4	b5fe2a2e-8897-11ea-a55e-0cc47a939a0e	452.72	214.18	0.36	0.47
37	al_42	1076.31	30 49	adeb8cfa-8897-11ea-8e9e-0cc47a939a0e b24f7824-8897-11ea-9653-0cc47a939a0e	891.56	432.72	0.4	0.49
38	al_44	2122.76	0 72	43f453ba-8895-11ea-a14f-0cc47a939a0e e27507c2-8896-11ea-b76c-0cc47a939a0e	1979.77	328.63	0.15	0.17
39	al_45	1273.21	17	fb15a072-8632-11ea-b316-0cc47a939a0e	1461.51	121.86	0.1	0.08
40	al_46	6491.91	14 24 55	dde62720-864a-11ea-936e-0cc47a939a0e 4568a758-8649-11ea-8a68-0cc47a939a0e 66f3a4f6-8890-11ea-be17-0cc47a939a0e	4522.76	2289.3	0.35	0.51
41	al_47	976.77	52	06bfa7f6-8633-11ea-afa4-0cc47a939a0e	727.27	290.04	0.3	0.4
42	al_48	340.71	null	null	-1	340.71	1	-1
43	al_49	3601.3	15 35	792c0bb8-8633-11ea-86b4-0cc47a939a0e e740bafa-8632-11ea-9193-0cc47a939a0e	3391.08	802.85	0.22	0.24
Volumetric statistics		vol 2.5D (um^3)				vol FP (um^3)	%FP/2.5D
Sum (um^3)		136152				29584.3
Mean (um^3)		3094.37				672.371	0.334773
Std (um^3)		4982.09				887.052	0.290681
Density 2.5D (per cubic micrometer)			0.136152
Object statistics
Object 2.5D num			44
Groups total num			14
Groups dims			[ 2 3 5 6 8 12]
Groups counts			[ 7 3 1 1 1 1]
Object FP num			6
Object %FP			0.136364
note: meshes with volume <100 um^3 have been removed before counting (this breaks the UID sequence)
note: all data are referred to a 100um x 100um x 100um cube (imaged at 0.88 x 0.88 x 2.0 um resolution)
