## Supplementary material for "A combined pipeline for quantitative analysis of human brain cytoarchitecture": Method statistical assessment: sample3_vmin100.xls

### Sheet: 3_Summary
Volumetric statistics		GT				vol TP	%TP	vol FN	%FN
Sum (um^3)		140868				100700		40167.9
Mean (um^3)		2934.75				2097.92	0.64625	836.83	0.35375
Std (um^3)		2324.16				1976.63	0.265872	685.008	0.265872
Density GT (per cubic micrometer)			0.140868
Object statistics
Object GT num			48
Object FN num			2
Object %FN			0.0416667
Volumetric statistics		vol 2.5D (um^3)				vol FP (um^3)	%FP/2.5D
Sum (um^3)		108497				7857.49
Mean (um^3)		2932.36				212.365	0.0883784
Std (um^3)		2556.19				191.344	0.0722462
Density 2.5D (per cubic micrometer)			0.108497
Object statistics
Object 2.5D num			37
Groups total num			10
Groups dims			[ 2]
Groups counts			[10]
Object FP num			0
Object %FP			0

### Sheet: 3_TP_FN_vmin100
#gt	UID gt	vol gt (um^3)	#2.5D	UID 2.5D	vol union 2.5D (um^3)	vol TP (um^3)	%TP	FN (um^3)	%FN
0	f4866b36-41e7-11ea-91a0-0cc47a939a0e	2307.95	10	al_14	1886.55	1786.5	0.77	521.45	0.23
1	f7f7b4f8-41e4-11ea-971c-0cc47a939a0e	4326.1	4	al_5	6469	3877.01	0.9	449.09	0.1
2	00c13d52-41e5-11ea-aece-0cc47a939a0e	2168.37	29	al_34	2115.8	1895.52	0.87	272.85	0.13
3	96617b8e-41e9-11ea-8d14-0cc47a939a0e	3461.79	24	al_29	3159.96	2877.28	0.83	584.5	0.17
4	c4bd53e6-41e8-11ea-8590-0cc47a939a0e	8624.92	26	al_31	7908.3	7286.67	0.84	1338.25	0.16
5	085dcc24-41e5-11ea-a351-0cc47a939a0e	1083.32	8	al_12	792.76	780.73	0.72	302.59	0.28
6	1a3ed06c-41e7-11ea-bdac-0cc47a939a0e	1505.91	2	al_3	580.42	473.49	0.31	1032.41	0.69
7	22563e90-41e5-11ea-87fc-0cc47a939a0e	270.2	0	al_1	290.37	211.78	0.78	58.42	0.22
8	c7955f6e-41e8-11ea-99a1-0cc47a939a0e	6396.2	22	al_27	5209.97	4815.71	0.75	1580.49	0.25
9	fc655784-41e9-11ea-9999-0cc47a939a0e	991.88	28	al_33	1226.25	915.82	0.92	76.06	0.08
10	e1dfcd2a-41e6-11ea-b57a-0cc47a939a0e	2322.11	1	al_2	1509.41	1496.98	0.64	825.13	0.36
11	f9cef66a-41e9-11ea-b2b4-0cc47a939a0e	1231.53	31	al_37	2939.36	539.38	0.44	692.15	0.56
12	ea1104fe-41e7-11ea-b9fa-0cc47a939a0e	1042.23	null	null	-1	0	0	1042.23	1
13	009c9e0c-41ea-11ea-ba24-0cc47a939a0e	954.07	30	al_35	551.53	495.21	0.52	458.86	0.48
14	ca134de6-41e8-11ea-9b46-0cc47a939a0e	2146.97	16	al_20	1559.68	1482.7	0.69	664.27	0.31
15	9bf49044-41ea-11ea-a63b-0cc47a939a0e	148.1	null	null	-1	0	0	148.1	1
16	4b486faa-41e8-11ea-ba94-0cc47a939a0e	7679.96	27	al_32	6056.38	5372.81	0.7	2307.14	0.3
17	84191454-41e5-11ea-88ec-0cc47a939a0e	10641.3	13	al_17	12210.8	9117.99	0.86	1523.27	0.14
18	d2a1d40a-41e8-11ea-b07a-0cc47a939a0e	3772.35	31	al_37	2939.36	2230.15	0.59	1542.21	0.41
19	b3126d96-41e5-11ea-81bc-0cc47a939a0e	3093.14	4	al_5	6469	2318.88	0.75	774.26	0.25
20	a6046214-41e8-11ea-9e0e-0cc47a939a0e	816.36	25	al_30	4686.53	770.49	0.94	45.86	0.06
21	79a99258-41e7-11ea-bd48-0cc47a939a0e	1604.43	12	al_16	4741.69	481.49	0.3	1122.94	0.7
22	e3dfb8c2-41e8-11ea-98f1-0cc47a939a0e	2854.52	21	al_26	4998.44	2494.06	0.87	360.46	0.13
23	ffac997c-41e7-11ea-b678-0cc47a939a0e	6840.46	15	al_19	3256.5	3246.28	0.47	3594.18	0.53
24	05a6258a-41e5-11ea-b689-0cc47a939a0e	2200.28	19	al_23	1977.29	1857	0.84	343.27	0.16
25	8949354e-41e5-11ea-9f6a-0cc47a939a0e	1574.49	34	al_40	1457.77	1170.79	0.74	403.7	0.26
26	fd78cf90-41e7-11ea-89ea-0cc47a939a0e	5781.22	14	al_18	5758.58	5226.75	0.9	554.47	0.1
27	fdf01dc8-41e4-11ea-a28e-0cc47a939a0e	2981.96	36	al_42	2399.06	2328.47	0.78	653.48	0.22
28	c9baf45e-41e6-11ea-a8c7-0cc47a939a0e	4323.72	7	al_10	3917.97	3688.73	0.85	634.99	0.15
29	50599a36-41e9-11ea-9507-0cc47a939a0e	4237.79	25	al_30	4686.53	3221.28	0.76	1016.51	0.24
30	27752116-41e5-11ea-8175-0cc47a939a0e	853.94	32	al_38	757.18	630.6	0.74	223.34	0.26
31	674b166c-41e8-11ea-b46f-0cc47a939a0e	2573.3	21	al_26	4998.44	1972.54	0.77	600.76	0.23
32	1386677a-41e8-11ea-8c09-0cc47a939a0e	1024.21	11	al_15	686.07	665.04	0.65	359.17	0.35
33	18f53e70-41e8-11ea-a613-0cc47a939a0e	2575.97	9	al_13	401.33	400.97	0.16	2175.01	0.84
34	a9c8c11a-41e8-11ea-83d0-0cc47a939a0e	2357.42	23	al_28	1635.01	1478.45	0.63	878.97	0.37
35	27fd462a-41e7-11ea-9e97-0cc47a939a0e	5671.4	12	al_16	4741.69	3973.15	0.7	1698.25	0.3
36	80f1574c-41e9-11ea-aa3c-0cc47a939a0e	933.39	20	al_24	741.2	700.29	0.75	233.11	0.25
37	45ca8f4a-41e8-11ea-be74-0cc47a939a0e	3013.81	17	al_21	2548.45	2184.32	0.72	829.49	0.28
38	9dea0c7c-532d-11ea-aafa-0cc47a939a0e	1832.63	34	al_40	1457.77	58.76	0.03	1773.87	0.97
39	c3dee8f6-41e6-11ea-8b3f-0cc47a939a0e	1761.01	5	al_8	1821.13	1571.84	0.89	189.17	0.11
40	c71d3dce-41e6-11ea-8f1f-0cc47a939a0e	824.88	35	al_41	461.82	454.26	0.55	370.62	0.45
41	67f9152b-5d11-45e5-baa6-3ce0fc4d95fc	3075.42	13	al_17	12210.8	2479.26	0.81	596.15	0.19
42	d5c0032c-41e9-11ea-b265-0cc47a939a0e	536.84	27	al_32	6056.38	421.28	0.78	115.56	0.22
43	ce8069e0-41e8-11ea-8f8e-0cc47a939a0e	1142.58	18	al_22	4024.92	15.88	0.01	1126.7	0.99
44	5f674964-41e5-11ea-b2fe-0cc47a939a0e	3365.29	7 33	al_10 al_39	6512.23	2525.09	0.75	840.2	0.25
45	afd7f0a6-41e5-11ea-9875-0cc47a939a0e	6172.13	3	al_4	4903.74	4747.3	0.77	1424.84	0.23
46	025be966-41e8-11ea-8dcc-0cc47a939a0e	1186.29	6	al_9	261.9	185.09	0.16	1001.2	0.84
47	a1b52356-41e8-11ea-b0f6-0cc47a939a0e	4583.89	18	al_22	4024.92	3776.03	0.82	807.86	0.18
Volumetric statistics		GT				vol TP	%TP	vol FN	%FN
Sum (um^3)		140868				100700		40167.9
Mean (um^3)		2934.75				2097.92	0.64625	836.83	0.35375
Std (um^3)		2324.16				1976.63	0.265872	685.008	0.265872
Density GT (per cubic micrometer)		0.140868
Object statistics
Object GT num		48
Object FN num		2
Object %FN		0.0416667
note: meshes with volume <100 um^3 have been removed before counting (this breaks the UID sequence)
note: all data are referred to a 100um x 100um x 100um cube (imaged at 0.88 x 0.88 x 2.0 um resolution)

### Sheet: 3_FP_vmin100
#2.5D	UID 2.5D	vol 2.5D (um^3)	#gt	UID gt	vol union gt (um^3)	vol FP (um^3)	%FP/2.5D	%FP/gt
0	al_1	290.37	7	22563e90-41e5-11ea-87fc-0cc47a939a0e	270.2	78.59	0.27	0.29
1	al_2	1509.41	10	e1dfcd2a-41e6-11ea-b57a-0cc47a939a0e	2322.11	12.43	0.01	0.01
2	al_3	580.42	6	1a3ed06c-41e7-11ea-bdac-0cc47a939a0e	1505.91	106.93	0.18	0.07
3	al_4	4903.74	45	afd7f0a6-41e5-11ea-9875-0cc47a939a0e	6172.13	156.44	0.03	0.03
4	al_5	6469	1 19	f7f7b4f8-41e4-11ea-971c-0cc47a939a0e b3126d96-41e5-11ea-81bc-0cc47a939a0e	7419.25	273.11	0.04	0.04
5	al_8	1821.13	39	c3dee8f6-41e6-11ea-8b3f-0cc47a939a0e	1761.01	249.29	0.14	0.14
6	al_9	261.9	46	025be966-41e8-11ea-8dcc-0cc47a939a0e	1186.29	76.81	0.29	0.06
7	al_10	3917.97	28 44	c9baf45e-41e6-11ea-a8c7-0cc47a939a0e 5f674964-41e5-11ea-b2fe-0cc47a939a0e	7683.62	228.89	0.06	0.03
8	al_12	792.76	5	085dcc24-41e5-11ea-a351-0cc47a939a0e	1083.32	12.04	0.02	0.01
9	al_13	401.33	33	18f53e70-41e8-11ea-a613-0cc47a939a0e	2575.97	0.37	0	0
10	al_14	1886.55	0	f4866b36-41e7-11ea-91a0-0cc47a939a0e	2307.95	100.05	0.05	0.04
11	al_15	686.07	32	1386677a-41e8-11ea-8c09-0cc47a939a0e	1024.21	21.03	0.03	0.02
12	al_16	4741.69	21 35	79a99258-41e7-11ea-bd48-0cc47a939a0e 27fd462a-41e7-11ea-9e97-0cc47a939a0e	7249.56	289.57	0.06	0.04
13	al_17	12210.8	17 41	84191454-41e5-11ea-88ec-0cc47a939a0e 67f9152b-5d11-45e5-baa6-3ce0fc4d95fc	13682.4	641.31	0.05	0.05
14	al_18	5758.58	26	fd78cf90-41e7-11ea-89ea-0cc47a939a0e	5781.22	531.83	0.09	0.09
15	al_19	3256.5	23	ffac997c-41e7-11ea-b678-0cc47a939a0e	6840.46	10.22	0	0
16	al_20	1559.68	14	ca134de6-41e8-11ea-9b46-0cc47a939a0e	2146.97	76.98	0.05	0.04
17	al_21	2548.45	37	45ca8f4a-41e8-11ea-be74-0cc47a939a0e	3013.81	364.14	0.14	0.12
18	al_22	4024.92	43 47	ce8069e0-41e8-11ea-8f8e-0cc47a939a0e a1b52356-41e8-11ea-b0f6-0cc47a939a0e	5726.47	233	0.06	0.04
19	al_23	1977.29	24	05a6258a-41e5-11ea-b689-0cc47a939a0e	2200.28	120.28	0.06	0.05
20	al_24	741.2	36	80f1574c-41e9-11ea-aa3c-0cc47a939a0e	933.39	40.92	0.06	0.04
21	al_26	4998.44	22 31	e3dfb8c2-41e8-11ea-98f1-0cc47a939a0e 674b166c-41e8-11ea-b46f-0cc47a939a0e	5424.48	535.05	0.11	0.1
22	al_27	5209.97	8	c7955f6e-41e8-11ea-99a1-0cc47a939a0e	6396.2	394.27	0.08	0.06
23	al_28	1635.01	34	a9c8c11a-41e8-11ea-83d0-0cc47a939a0e	2357.42	156.56	0.1	0.07
24	al_29	3159.96	3	96617b8e-41e9-11ea-8d14-0cc47a939a0e	3461.79	282.68	0.09	0.08
25	al_30	4686.53	20 29	a6046214-41e8-11ea-9e0e-0cc47a939a0e 50599a36-41e9-11ea-9507-0cc47a939a0e	5054.15	694.76	0.15	0.14
26	al_31	7908.3	4	c4bd53e6-41e8-11ea-8590-0cc47a939a0e	8624.92	621.64	0.08	0.07
27	al_32	6056.38	16 42	4b486faa-41e8-11ea-ba94-0cc47a939a0e d5c0032c-41e9-11ea-b265-0cc47a939a0e	8191.88	284.5	0.05	0.03
28	al_33	1226.25	9	fc655784-41e9-11ea-9999-0cc47a939a0e	991.88	310.43	0.25	0.31
29	al_34	2115.8	2	00c13d52-41e5-11ea-aece-0cc47a939a0e	2168.37	220.28	0.1	0.1
30	al_35	551.53	13	009c9e0c-41ea-11ea-ba24-0cc47a939a0e	954.07	56.32	0.1	0.06
31	al_37	2939.36	11 18	f9cef66a-41e9-11ea-b2b4-0cc47a939a0e d2a1d40a-41e8-11ea-b07a-0cc47a939a0e	5003.37	170.16	0.06	0.03
32	al_38	757.18	30	27752116-41e5-11ea-8175-0cc47a939a0e	853.94	126.58	0.17	0.15
33	al_39	2594.26	44	5f674964-41e5-11ea-b2fe-0cc47a939a0e	3365.29	73.63	0.03	0.02
34	al_40	1457.77	25 38	8949354e-41e5-11ea-9f6a-0cc47a939a0e 9dea0c7c-532d-11ea-aafa-0cc47a939a0e	3407.08	228.25	0.16	0.07
35	al_41	461.82	40	c71d3dce-41e6-11ea-8f1f-0cc47a939a0e	824.88	7.56	0.02	0.01
36	al_42	2399.06	27	fdf01dc8-41e4-11ea-a28e-0cc47a939a0e	2981.96	70.59	0.03	0.02
Volumetric statistics		vol 2.5D (um^3)				vol FP (um^3)	%FP/2.5D
Sum (um^3)		108497				7857.49
Mean (um^3)		2932.36				212.365	0.0883784
Std (um^3)		2556.19				191.344	0.0722462
Density 2.5D (per cubic micrometer)			0.108497
Object statistics
Object 2.5D num			37
Groups total num			10
Groups dims			[ 2]
Groups counts			[10]
Object FP num			0
Object %FP			0
note: meshes with volume <100 um^3 have been removed before counting (this breaks the UID sequence)
note: all data are referred to a 100um x 100um x 100um cube (imaged at 0.88 x 0.88 x 2.0 um resolution)
