## Supplementary material for "A combined pipeline for quantitative analysis of human brain cytoarchitecture": Method statistical assessment: sample4_vmin100.xls

### Sheet: 4_Summary
Volumetric statistics		GT				vol TP	%TP	vol FN	%FN
Sum (um^3)		120778				88506.7		32271.7
Mean (um^3)		1963.07				1444.57	0.682895	518.494	0.317105
Std (um^3)		1514.08				1279.9	0.271152	470.433	0.271152
Density GT (per cubic micrometer)			0.120778
Object statistics
Object GT num			58
Object FN num			4
Object %FN			0.0689655
Volumetric statistics		vol 2.5D (um^3)				vol FP (um^3)	%FP/2.5D
Sum (um^3)		102328				13951.5
Mean (um^3)		2692.85				367.144	0.203947
Std (um^3)		3035.19				375.429	0.196352
Density 2.5D (per cubic micrometer)			0.102328
Object statistics
Object 2.5D num			38
Groups total num			10
Groups dims			[2 3 4 5]
Groups counts			[6 1 2 1]
Object FP num			1
Object %FP			0.0263158

### Sheet: 4_TP_FN_vmin100
#gt	UID gt	vol gt (um^3)	#2.5D	UID 2.5D	vol union 2.5D (um^3)	vol TP (um^3)	%TP	FN (um^3)	%FN
0	3674023c-d3cd-41cc-bc07-55d1fca6a5eb	1636.01	15	al_21	3707.61	1615.92	0.99	20.09	0.01
1	c3f7e96a-8619-11ea-a5b8-0cc47a939a0e	3284.64	18	al_28	10768.4	2363.95	0.72	920.68	0.28
2	6b4e4c8c-8605-11ea-b6ae-0cc47a939a0e	2835.31	11	al_13	6194.62	2218.07	0.78	617.24	0.22
3	fa85b8ce-8617-11ea-894e-0cc47a939a0e	1114.84	26	al_36	4331.24	929.75	0.83	185.09	0.17
4	56aca6b6-8605-11ea-accb-0cc47a939a0e	3572.7	18	al_28	10768.4	2858.47	0.8	714.23	0.2
5	f76412a0-8624-11ea-bdd1-0cc47a939a0e	668.51	24	al_34	585.39	520.24	0.78	148.27	0.22
6	003c462e-8614-11ea-941e-0cc47a939a0e	3937.67	16	al_24	3634.17	3311.06	0.84	626.61	0.16
7	9c2dbe58-860c-11ea-b6ca-0cc47a939a0e	772.09	null	null	-1	0	0	772.09	1
8	5fd55ebc-8610-11ea-8110-0cc47a939a0e	810.63	8	al_10	1208.58	719.7	0.89	90.93	0.11
9	eee06c20-8622-11ea-98da-0cc47a939a0e	409.38	34	al_44	329.2	267.96	0.65	141.41	0.35
10	b2dc5b1e-860c-11ea-81bf-0cc47a939a0e	3903.99	11	al_13	6194.62	3460.76	0.89	443.23	0.11
11	dd770227-5aa2-4af8-a9c2-ec3ba0b5f8ee	1920.97	17	al_27	1917.65	298.39	0.16	1622.58	0.84
12	8d30311c-8605-11ea-99b2-0cc47a939a0e	2835.77	4	al_6	2435.89	2176.84	0.77	658.93	0.23
13	ea41a434-8615-11ea-9af2-0cc47a939a0e	2674.15	22	al_32	2225.22	2088.61	0.78	585.54	0.22
14	a622123a-8605-11ea-8039-0cc47a939a0e	4268.76	32	al_42	15362.1	2975.63	0.7	1293.13	0.3
15	0a587ecc-8617-11ea-b375-0cc47a939a0e	2658.07	28	al_38	4022.31	2460.77	0.93	197.3	0.07
16	24229e78-860d-11ea-9cc2-0cc47a939a0e	3615.09	7	al_9	2568.17	2362.31	0.65	1252.78	0.35
17	c755dd68-8611-11ea-ba6b-0cc47a939a0e	3309.05	32	al_42	15362.1	2145.21	0.65	1163.84	0.35
18	a4552e58-8617-11ea-890a-0cc47a939a0e	873.96	28	al_38	4022.31	755.73	0.86	118.23	0.14
19	9af16582-8614-11ea-be2c-0cc47a939a0e	1080.31	14 26	al_20 al_36	4477.53	83.61	0.08	996.7	0.92
20	78402416-860e-11ea-8f9b-0cc47a939a0e	1344.5	15	al_21	3707.61	987.7	0.73	356.8	0.27
21	095e3676-8615-11ea-b8fd-0cc47a939a0e	745.04	20	al_30	3401.19	704.15	0.95	40.88	0.05
22	49dabd00-8615-11ea-a166-0cc47a939a0e	2628.65	32	al_42	15362.1	1957.89	0.74	670.75	0.26
23	5c24a1c6-8618-11ea-a033-0cc47a939a0e	373.81	26	al_36	4331.24	257.44	0.69	116.37	0.31
24	c37ef40c-8618-11ea-aff8-0cc47a939a0e	263.96	21	al_31	2724.04	119.16	0.45	144.8	0.55
25	0be1f21e-8612-11ea-9de3-0cc47a939a0e	2406.92	12	al_17	2722.96	2223.77	0.92	183.16	0.08
26	b2895e70-8605-11ea-a121-0cc47a939a0e	252.26	11	al_13	6194.62	4.89	0.02	247.37	0.98
27	c250c9c4-8605-11ea-a41f-0cc47a939a0e	3243.29	32	al_42	15362.1	2926.39	0.9	316.9	0.1
28	a35ef7be-860c-11ea-82d3-0cc47a939a0e	1155.76	6	al_8	1444.95	1069.86	0.93	85.91	0.07
29	ed6deb6e-8605-11ea-bd2b-0cc47a939a0e	4895.87	3	al_4	3001.17	2749.11	0.56	2146.76	0.44
30	f799edae-860f-11ea-9dc8-0cc47a939a0e	3356.67	18	al_28	10768.4	2899.54	0.86	457.12	0.14
31	acfd19b0-8605-11ea-bf7d-0cc47a939a0e	1173.92	2	al_3	839.12	795.28	0.68	378.64	0.32
32	3f754286-8615-11ea-abdd-0cc47a939a0e	2754.65	21	al_31	2724.04	2337.65	0.85	417	0.15
33	28d65fd8-8606-11ea-9a81-0cc47a939a0e	2673.84	18	al_28	10768.4	1770.74	0.66	903.1	0.34
34	5585200e-860c-11ea-87e7-0cc47a939a0e	2495.87	5	al_7	2960.43	1806.61	0.72	689.25	0.28
35	03dc03f6-8618-11ea-bd4e-0cc47a939a0e	313.16	27	al_37	400.71	279.41	0.89	33.75	0.11
36	0d938128-8625-11ea-8bfb-0cc47a939a0e	242.44	1	al_1	222.03	203.82	0.84	38.61	0.16
37	57ef33d0-8615-11ea-a4f6-0cc47a939a0e	2341.85	25	al_35	1867.27	1776.27	0.76	565.58	0.24
38	8dbcc796-8612-11ea-acf7-0cc47a939a0e	1104.23	null	null	-1	0	0	1104.23	1
39	955e6624-8605-11ea-aa54-0cc47a939a0e	2076.46	5	al_7	2960.43	842.18	0.41	1234.28	0.59
40	b885da9c-8605-11ea-9177-0cc47a939a0e	1963.34	17	al_27	1917.65	1466.82	0.75	496.52	0.25
41	a537e6b4-8615-11ea-897c-0cc47a939a0e	2766.2	23	al_33	2328.88	2206.16	0.8	560.04	0.2
42	540eb714-8619-11ea-8cff-0cc47a939a0e	2580.34	35	al_45	2050.45	1890.45	0.73	689.89	0.27
43	9e8855fc-8605-11ea-8d76-0cc47a939a0e	3037.34	37	al_47	1575.3	1525.64	0.5	1511.7	0.5
44	6316ca94-860f-11ea-9aea-0cc47a939a0e	8076.87	13	al_18	7875.53	6857.42	0.85	1219.45	0.15
45	d7b54876-8614-11ea-aaed-0cc47a939a0e	3295.67	19	al_29	2569.56	2292.24	0.7	1003.43	0.3
46	01ca3b02-8625-11ea-853c-0cc47a939a0e	371.53	null	null	-1	0	0	371.53	1
47	55e4ee96-860f-11ea-8aef-0cc47a939a0e	4277.09	32	al_42	15362.1	3578.07	0.84	699.02	0.16
48	531b86b2-8618-11ea-ae33-0cc47a939a0e	808.32	30	al_40	964.68	647.15	0.8	161.17	0.2
49	2070b9fe-8612-11ea-a9ee-0cc47a939a0e	2223.67	20	al_30	3401.19	1892.12	0.85	331.55	0.15
50	12b697ee-8625-11ea-bd85-0cc47a939a0e	370.88	33	al_43	745.45	369.89	1	0.99	0
51	032d5c36-8611-11ea-b6bc-0cc47a939a0e	2484.61	9	al_11	2384.3	2118.81	0.85	365.8	0.15
52	4d530246-8618-11ea-a936-0cc47a939a0e	633.1	29	al_39	608.15	466.52	0.74	166.58	0.26
53	833f489a-8615-11ea-b24c-0cc47a939a0e	3475.02	26	al_36	4331.24	2795.48	0.8	679.55	0.2
54	d6763e1c-8618-11ea-9ddc-0cc47a939a0e	394.51	31	al_41	290.65	229.2	0.58	165.32	0.42
55	a4668340-8623-11ea-887e-0cc47a939a0e	352.59	10	al_12	385.38	242.51	0.69	110.08	0.31
56	f8aa8894-8622-11ea-b8a7-0cc47a939a0e	663.19	36	al_46	1381.48	603.4	0.91	59.79	0.09
57	60d50a16-8614-11ea-b74f-0cc47a939a0e	979.11	null	null	-1	0	0	979.11	1
Volumetric statistics		GT				vol TP	%TP	vol FN	%FN
Sum (um^3)		120778				88506.7		32271.7
Mean (um^3)		1963.07				1444.57	0.682895	518.494	0.317105
Std (um^3)		1514.08				1279.9	0.271152	470.433	0.271152
Density GT (per cubic micrometer)		0.120778
Object statistics
Object GT num		58
Object FN num		4
Object %FN		0.0689655
note: meshes with volume <100 um^3 have been removed before counting (this breaks the UID sequence)
note: all data are referred to a 100um x 100um x 100um cube (imaged at 0.88 x 0.88 x 2.0 um resolution)

### Sheet: 4_FP_vmin100
#2.5D	UID 2.5D	vol 2.5D (um^3)	#gt	UID gt	vol union gt (um^3)	vol FP (um^3)	%FP/2.5D	%FP/gt
0	al_0	147.87	null	null	-1	147.87	1	-1
1	al_1	222.03	36	0d938128-8625-11ea-8bfb-0cc47a939a0e	242.44	18.21	0.08	0.08
2	al_3	839.12	31	acfd19b0-8605-11ea-bf7d-0cc47a939a0e	1173.92	43.84	0.05	0.04
3	al_4	3001.17	29	ed6deb6e-8605-11ea-bd2b-0cc47a939a0e	4895.87	252.06	0.08	0.05
4	al_6	2435.89	12	8d30311c-8605-11ea-99b2-0cc47a939a0e	2835.77	259.05	0.11	0.09
5	al_7	2960.43	34 39	5585200e-860c-11ea-87e7-0cc47a939a0e 955e6624-8605-11ea-aa54-0cc47a939a0e	4561.51	313.47	0.11	0.07
6	al_8	1444.95	28	a35ef7be-860c-11ea-82d3-0cc47a939a0e	1155.76	375.1	0.26	0.32
7	al_9	2568.17	16	24229e78-860d-11ea-9cc2-0cc47a939a0e	3615.09	205.87	0.08	0.06
8	al_10	1208.58	8	5fd55ebc-8610-11ea-8110-0cc47a939a0e	810.63	488.88	0.4	0.6
9	al_11	2384.3	51	032d5c36-8611-11ea-b6bc-0cc47a939a0e	2484.61	265.5	0.11	0.11
10	al_12	385.38	55	a4668340-8623-11ea-887e-0cc47a939a0e	352.59	142.87	0.37	0.41
11	al_13	6194.62	2 10 26	6b4e4c8c-8605-11ea-b6ae-0cc47a939a0e b2dc5b1e-860c-11ea-81bf-0cc47a939a0e b2895e70-8605-11ea-a121-0cc47a939a0e	6991.36	511.11	0.08	0.07
12	al_17	2722.96	25	0be1f21e-8612-11ea-9de3-0cc47a939a0e	2406.92	499.19	0.18	0.21
13	al_18	7875.53	44	6316ca94-860f-11ea-9aea-0cc47a939a0e	8076.87	1018.11	0.13	0.13
14	al_20	146.29	19	9af16582-8614-11ea-be2c-0cc47a939a0e	1080.31	86.9	0.59	0.08
15	al_21	3707.61	0 20	3674023c-d3cd-41cc-bc07-55d1fca6a5eb 78402416-860e-11ea-8f9b-0cc47a939a0e	2967.36	1117.15	0.3	0.38
16	al_24	3634.17	6	003c462e-8614-11ea-941e-0cc47a939a0e	3937.67	323.11	0.09	0.08
17	al_27	1917.65	11 40	dd770227-5aa2-4af8-a9c2-ec3ba0b5f8ee b885da9c-8605-11ea-9177-0cc47a939a0e	3884.31	152.44	0.08	0.04
18	al_28	10768.4	1 4 30 33	c3f7e96a-8619-11ea-a5b8-0cc47a939a0e 56aca6b6-8605-11ea-accb-0cc47a939a0e f799edae-860f-11ea-9dc8-0cc47a939a0e 28d65fd8-8606-11ea-9a81-0cc47a939a0e	12887.9	875.7	0.08	0.07
19	al_29	2569.56	45	d7b54876-8614-11ea-aaed-0cc47a939a0e	3295.67	277.32	0.11	0.08
20	al_30	3401.19	21 49	095e3676-8615-11ea-b8fd-0cc47a939a0e 2070b9fe-8612-11ea-a9ee-0cc47a939a0e	2968.71	804.92	0.24	0.27
21	al_31	2724.04	24 32	c37ef40c-8618-11ea-aff8-0cc47a939a0e 3f754286-8615-11ea-abdd-0cc47a939a0e	3018.51	267.32	0.1	0.09
22	al_32	2225.22	13	ea41a434-8615-11ea-9af2-0cc47a939a0e	2674.15	136.61	0.06	0.05
23	al_33	2328.88	41	a537e6b4-8615-11ea-897c-0cc47a939a0e	2766.2	122.73	0.05	0.04
24	al_34	585.39	5	f76412a0-8624-11ea-bdd1-0cc47a939a0e	668.51	65.15	0.11	0.1
25	al_35	1867.27	37	57ef33d0-8615-11ea-a4f6-0cc47a939a0e	2341.85	91	0.05	0.04
26	al_36	4331.24	3 19 23 53	fa85b8ce-8617-11ea-894e-0cc47a939a0e 9af16582-8614-11ea-be2c-0cc47a939a0e 5c24a1c6-8618-11ea-a033-0cc47a939a0e 833f489a-8615-11ea-b24c-0cc47a939a0e	5982.09	385.76	0.09	0.06
27	al_37	400.71	35	03dc03f6-8618-11ea-bd4e-0cc47a939a0e	313.16	121.3	0.3	0.39
28	al_38	4022.31	15 18	0a587ecc-8617-11ea-b375-0cc47a939a0e a4552e58-8617-11ea-890a-0cc47a939a0e	3512.04	825.8	0.21	0.24
29	al_39	608.15	52	4d530246-8618-11ea-a936-0cc47a939a0e	633.1	141.63	0.23	0.22
30	al_40	964.68	48	531b86b2-8618-11ea-ae33-0cc47a939a0e	808.32	317.53	0.33	0.39
31	al_41	290.65	54	d6763e1c-8618-11ea-9ddc-0cc47a939a0e	394.51	61.45	0.21	0.16
32	al_42	15362.1	14 17 22 27 47	a622123a-8605-11ea-8039-0cc47a939a0e c755dd68-8611-11ea-ba6b-0cc47a939a0e 49dabd00-8615-11ea-a166-0cc47a939a0e c250c9c4-8605-11ea-a41f-0cc47a939a0e 55e4ee96-860f-11ea-8aef-0cc47a939a0e	17690	1811.98	0.12	0.1
33	al_43	745.45	50	12b697ee-8625-11ea-bd85-0cc47a939a0e	370.88	375.56	0.5	1.01
34	al_44	329.2	9	eee06c20-8622-11ea-98da-0cc47a939a0e	409.38	61.24	0.19	0.15
35	al_45	2050.45	42	540eb714-8619-11ea-8cff-0cc47a939a0e	2580.34	159.99	0.08	0.06
36	al_46	1381.48	56	f8aa8894-8622-11ea-b8a7-0cc47a939a0e	663.19	778.08	0.56	1.17
37	al_47	1575.3	43	9e8855fc-8605-11ea-8d76-0cc47a939a0e	3037.34	49.67	0.03	0.02
Volumetric statistics		vol 2.5D (um^3)				vol FP (um^3)	%FP/2.5D
Sum (um^3)		102328				13951.5
Mean (um^3)		2692.85				367.144	0.203947
Std (um^3)		3035.19				375.429	0.196352
Density 2.5D (per cubic micrometer)			0.102328
Object statistics
Object 2.5D num			38
Groups total num			10
Groups dims			[2 3 4 5]
Groups counts			[6 1 2 1]
Object FP num			1
Object %FP			0.0263158
note: meshes with volume <100 um^3 have been removed before counting (this breaks the UID sequence)
note: all data are referred to a 100um x 100um x 100um cube (imaged at 0.88 x 0.88 x 2.0 um resolution)
